# Pathogenic CD8 T cell responses are driven by neutrophil-mediated hypoxia in cutaneous leishmaniasis

**DOI:** 10.1101/2023.10.18.562926

**Authors:** Erin A. Fowler, Camila Farias Amorim, Klauss Mostacada, Allison Yan, Laís Amorim Sacramento, Rae A. Stanco, Emily D. S. Hales, Aditi Varkey, Wenjing Zong, Gary D. Wu, Camila I. de Oliveira, Patrick L. Collins, Fernanda O. Novais

**Author notes:** Corresponding author: Fernanda O. Novais, The Ohio State University, College of Medicine 720 BRT 460 W 12th Ave, Columbus OH 43210. Division of Gastroenterology/Hepatology/Nutrition, Children’s Hospital of Philadelphia; Philadelphia, USA. Conflict of Interest: The authors have declared no conflict of interest exists.

## Abstract

Cutaneous leishmaniasis caused by *Leishmania* parasites exhibits a wide range of clinical manifestations. Although parasites influence disease severity, cytolytic CD8 T cell responses mediate disease. While these responses originate in the lymph node, we find that expression of the cytolytic effector molecule granzyme B is restricted to lesional CD8 T cells in *Leishmania*- infected mice, suggesting that local cues within inflamed skin induce cytolytic function. Expression of Blimp-1 (*Prdm1*), a transcription factor necessary for cytolytic CD8 T cell differentiation, is driven by hypoxia within the inflamed skin. Hypoxia is further enhanced by the recruitment of neutrophils that consume oxygen to produce reactive oxygen species, ultimately increasing granzyme B expression in CD8 T cells. Importantly, lesions from cutaneous leishmaniasis patients exhibit hypoxia transcription signatures that correlate with the presence of neutrophils. Thus, targeting hypoxia-driven signals that support local differentiation of cytolytic CD8 T cells may improve the prognosis for patients with cutaneous leishmaniasis, as well as other inflammatory skin diseases where cytolytic CD8 T cells contribute to pathogenesis.
