## Supplemental Table 3 for "Pathogenic CD8 T cell responses are driven by neutrophil-mediated hypoxia in cutaneous leishmaniasis"

PatientID	group	treatment_outcome	healing_time_days	Hypoxia_score	Hypoxia_groups	Neutrophil_score	GZMB	HIF1A	PRDM1
Patient1	CL	DOT	60	1.701529381	Hypoxia	39.26154201	5.488382858	9.391760115	6.940185818
Patient36	CL	DOT	90	1.530687517	Baseline	33.19407867	6.28542418	9.028078974	6.895407819
Patient37	CL	DOT	90	1.472113919	Baseline	24.38608455	6.461439474	8.844646592	5.513531931
Patient38	CL	Cure	50	1.61642171	Intermediate	36.24943499	7.849826622	9.446177387	7.084983601
Patient39	CL	DOT	90	1.645289496	Intermediate	23.00874799	7.314133769	9.402529331	6.65860059
Patient2	CL	Failure	180	1.594785941	Intermediate	49.72717738	8.04718537	9.711989522	7.068461921
Patient3	CL	Cure	90	1.353100491	Baseline	24.40986709	4.947521626	8.248650196	6.063951326
Patient40	CL	Failure	305	1.82915834	Hypoxia	47.53299696	5.917081451	10.17970386	6.947073577
Patient41	CL	Failure	120	1.738957155	Hypoxia	61.66012414	6.704363697	9.729438465	6.979775424
Patient4	CL	Failure	210	1.443371624	Baseline	30.08451868	6.920817413	8.858374183	6.835368865
Patient5	CL	DOT	45	1.657181024	Intermediate	33.13680393	4.114185361	9.361224529	5.9831296
Patient6	CL	Cure	49	1.304339997	Baseline	52.25025206	2.662529386	8.380854326	6.93504111
Patient7	CL	Failure	221	1.46719265	Baseline	24.6778799	9.075716132	9.325296534	7.119808557
Patient8	CL	Failure	147	1.359431651	Baseline	27.17090694	7.610199696	9.40622535	6.172449849
Patient9	CL	Failure	221	1.732740351	Hypoxia	45.1543243	7.721960508	9.901272785	6.844838202
Patient10	CL	Cure	90	1.668384342	Intermediate	30.35485164	5.947487195	9.256621387	6.424854586
Patient42	CL	Cure	30	1.818292027	Hypoxia	58.39021648	6.641843043	10.43705357	7.894506637
Patient43	CL	DOT	229	1.641161552	Intermediate	20.48207614	8.058149181	9.27414189	6.913614273
Patient11	CL	DOT	60	1.826618987	Hypoxia	38.92621455	5.287278619	10.13920137	6.734063573
Patient44	CL	Failure	180	1.69172118	Intermediate	36.23526809	6.896170674	9.704208707	6.514085277
Patient12	CL	DOT	30	1.671135291	Intermediate	33.50429679	6.203891633	9.644670607	6.997836315
Patient13	CL	Cure	90	1.64414828	Intermediate	33.48996873	6.612694238	9.292621255	6.733737448
Patient14	CL	Failure	221	1.325757596	Baseline	56.28343891	6.480371541	9.128595663	6.873923914
Patient15	CL	DOT	372	1.71811731	Hypoxia	52.76060572	6.411553596	9.802717854	7.302826321
Patient16	CL	Failure	120	1.685850045	Intermediate	32.23546778	8.48822616	9.941043696	7.714762903
Patient45	CL	Cure	70	1.477124641	Baseline	29.46316308	5.84132646	9.032714327	5.840701722
Patient17	CL	Cure	45	1.558382365	Baseline	32.39337891	5.69966853	9.12274094	6.094527292
Patient46	CL	Failure	440	1.721755738	Hypoxia	27.09765699	7.903134771	9.722107754	7.474009128
Patient18	CL	Failure	210	1.725403787	Hypoxia	40.03946205	6.142330805	9.776080302	6.891899202
Patient19	CL	Cure	72	1.624432376	Intermediate	34.51273706	6.483471285	9.630137113	6.672086214
Patient20	CL	Failure	110	1.514156521	Baseline	22.72990852	8.689774205	9.224804995	7.438964153
Patient21	CL	Cure	75	1.625880888	Hypoxia	31.21196451	5.494321956	9.10531815	6.496791835
Patient47	CL	Failure	250	1.664696728	Intermediate	37.49238949	6.900362237	9.722127154	7.303702926
Patient48	CL	Failure	100	1.563356142	Baseline	28.54012794	6.336652325	9.314350832	7.171990361
Patient49	CL	Failure	150	1.507636663	Baseline	36.58920254	4.54386787	8.853611368	6.24402263
Patient50	CL	Cure	63	1.263799488	Baseline	24.37044402	7.871442073	9.101998451	6.993349537
Patient22	CL	Failure	210	1.499246855	Baseline	50.06920069	6.768822471	9.645859231	6.829907931
Patient51	CL	Cure	64	1.61740068	Intermediate	31.48964592	7.478932136	9.71893097	6.729830082
Patient23	CL	Failure	127	1.5609134	Baseline	38.54290176	7.203158252	9.618551793	6.632747007
Patient24	CL	Failure	150	1.445690263	Baseline	24.87348321	7.840998607	9.146327024	6.892694793
Patient25	CL	Cure	110	1.752861402	Hypoxia	37.45865294	5.764990654	9.506828957	7.144708173
Patient26	CL	Failure	125	1.640520161	Intermediate	28.8235644	6.104617552	9.293030252	6.865100154
Patient27	CL	Cure	75	1.472871311	Baseline	22.56847989	5.044291998	9.199874397	6.766694423
Patient28	CL	Failure	110	1.648013693	Hypoxia	29.36383888	8.825973152	9.439637287	7.508696365
Patient29	CL	Cure	90	1.611387221	Intermediate	46.85583154	6.773439967	9.516272542	7.17260128
Patient30	CL	Cure	20	1.606959806	Intermediate	28.30373596	5.72708034	9.537293602	7.615763804
Patient31	CL	Cure	47	1.457136656	Baseline	23.42812537	6.722906172	9.237200004	8.091090114
Patient32	CL	Failure	130	1.193372788	Baseline	43.21905829	6.040002889	8.549453313	6.183696098
Patient33	CL	Cure	40	1.449044703	Baseline	24.13657403	6.604479178	8.799364388	6.520860683
Patient34	CL	Cure	40	1.163096355	Baseline	26.59716171	5.578858492	8.188224942	8.232136303
Patient35	CL	Failure	120	1.60834378	Intermediate	26.2569977	6.407325912	9.131822245	7.473295034
HS1	HS	NA	NA	1.233155898	HS	29.1977918	2.685705094	7.555347563	4.986864904
HS2	HS	NA	NA	1.282137098	HS	41.53771683	0.662630783	8.219043043	4.34149569
HS3	HS	NA	NA	1.387887258	HS	38.591031	-1.049426362	7.98667982	5.471142399
HS4	HS	NA	NA	1.502858922	HS	64.11527444	-0.97642341	8.361751442	6.20847123
HS5	HS	NA	NA	1.240851363	HS	40.79259795	-0.828986493	8.351466502	5.028992699
HS6	HS	NA	NA	1.297053591	HS	35.86911868	-1.49903581	7.93590009	5.578128216
