## Supplemental Table 4 for "Pathogenic CD8 T cell responses are driven by neutrophil-mediated hypoxia in cutaneous leishmaniasis"

patient_ID	group_type	Hypoxia_score
HS_01	non-Infected	0.9380219239407169
HS_02	non-Infected	0.9512937366289431
HS_03	non-Infected	0.9244152842746475
HS_04	non-Infected	0.8496353748067815
HS_05	non-Infected	0.865534710137637
HS_06	non-Infected	0.968175331381715
HS_07	non-Infected	0.9043218284174872
HS_08	non-Infected	0.883552198173532
HS_09	non-Infected	0.8465133257502796
HS_10	non-Infected	0.864624208862937
HS_11	non-Infected	0.8380962470202433
HS_12	non-Infected	0.9454016686334734
HS_13	non-Infected	0.9172637166706504
HS_14	non-Infected	0.8910074215866148
CL_01	CL blood	0.8898724861298887
CL_02	CL blood	0.8594947482699747
CL_03	CL blood	0.8858633760856413
CL_04	CL blood	0.8414417701062658
CL_05	CL blood	0.8855308166824996
CL_06	CL blood	0.8886397616888203
CL_07	CL blood	0.9047016228941033
CL_08	CL blood	0.8539204648201132
CL_09	CL blood	0.9131967136301782
CL_10	CL blood	0.8415198725203353
CL_11	CL blood	0.8956320788053105
CL_12	CL blood	0.900005156400241
CL_13	CL blood	0.8763191810827478
CL_14	CL blood	0.9178042738443967
CL_15	CL blood	0.8769110469473943
CL_16	CL blood	0.8419998398790816
CL_17	CL blood	0.8991404840161288
CL_18	CL blood	0.9029701106360282
CL_19	CL blood	0.8887273067573631
CL_20	CL blood	0.9010613599492132
CL_21	CL blood	0.8806109188322395
CL_22	CL blood	0.8160559532634586
CL_23	CL blood	0.8869900226004361
CL_24	CL blood	0.8557746731047814
CL_25	CL blood	0.9650532457590137
CL_26	CL blood	0.8640794566511414
CL_27	CL blood	0.9212427138143151
CL_28	CL blood	0.834291369320567
CL_29	CL blood	0.887955207929594
CL_30	CL blood	0.8933737535775317
CL_31	CL blood	0.9216293727119256
CL_32	CL blood	0.9630532932232583
CL_33	CL blood	0.8429281698532793
CL_34	CL blood	0.8423295574318992
CL_35	CL blood	0.8550465298732519
CL_36	CL blood	0.9050880202102025
CL_37	CL blood	0.8496554159456139
CL_38	CL blood	0.9298247405642084
CL_39	CL blood	0.8469924671892511
CL_40	CL blood	0.8966849305958853
CL_41	CL blood	0.9634662382728472
CL_42	CL blood	0.8978025604030269
CL_43	CL blood	0.9068339463976679
CL_44	CL blood	0.9329984137686701
CL_45	CL blood	0.9140238417427842
CL_46	CL blood	0.8368654954344215
CL_47	CL blood	0.916553348862383
CL_48	CL blood	0.9405006244100004
CL_49	CL blood	0.973346243238758
CL_50	CL blood	0.9024196774182661
